# Carcinogenicity and testicular toxicity of 2-bromopropane in a 26-week inhalation study using the rasH2 mouse model

**DOI:** 10.1101/2022.11.06.515381

**Authors:** Yuko Goto, Arata Saito, Kenji Takanobu, Hideki Senoh, Misae Saito, Yumi Umeda, Shotaro Yamano

## Abstract

2-Bromopropane (2-BP) is a colorless liquid at room temperature and is used in closed systems in factories, mainly as an intermediate for medicines, pesticides, and other chemicals. However, the carcinogenicity of 2-BP is still unknown. The CByB6F1-Tg(HRAS)2Jic (rasH2) transgenic mouse model has been established as an alternative to long-term studies (1.5years-lifetime) to detect carcinogenicity in as short a time as six months. We performed a 26-week inhalation exposure study of 2-BP using the rasH2 mouse model. Male and female rasH2 mice were exposed to 0, 67, 200, or 600 ppm of 2-BP for 6 hours/day, 5 days/week for 26 weeks. All tissues and blood were collected and subjected to biological and histopathological analyses. The results showed a concentration-dependent increase in lung tumor development in male and female rasH2 mice exposed by inhalation to 2-BP, which was significant by Peto’s trend test. Furthermore, in male rasH2 mice, 2-BP was found to be a testicular toxin. This study is the first to demonstrate that 2-BP is carcinogenic in male and female mice and a testicular toxin in male mice in the rasH2 mouse model.
