## Supplementary material for "Carcinogenicity and testicular toxicity of 2-bromopropane in a 26-week inhalation study using the rasH2 mouse model": Table S1

### Sheet: Table S1
			Table S1 Absolute organ weights observed in 26-week inhalation exposure study.
						Male					Female
			Exposure concentration (ppm)			0	67	200	600		0	67	200	600
			No. of animals examined			25	25	21	24		23	24	24	19
			Organ (g)
				Thymus		0.047±0.013	0.061±0.073	0.044±0.010	0.044±0.056**		0.050±0.016	0.046±0.011	0.040±0.014*	0.056±0.111**
				Adrenals		0.014±0.003	0.014±0.003	0.014±0.003	0.014±0.004		0.016±0.002	0.016±0.003	0.016±0.003	0.015±0.002
				Heart		0.188±0.019	0.181±0.014	0.175±0.010	0.179±0.021		0.147±0.010	0.148±0.012	0.147±0.012	0.142±0.012
				Lungs		0.166±0.011	0.163±0.013	0.165±0.012	0.163±0.011		0.188±0.137	0.161±0.009	0.162±0.022	0.195±0.138
				Kidneys		0.594±0.060	0.559±0.032	0.553±0.032	0.558±0.050		0.414±0.026	0.419±0.024	0.409±0.018	0.404±0.029
				Liver		1.296±0.101	1.253±0.070	1.212±0.087**	1.229±0.101*		1.053±0.069	1.051±0.082	1.046±0.063	1.037±0.104
				Brain		0.487±0.014	0.486±0.015	0.484±0.016	0.477±0.015		0.504±0.013	0.506±0.015	0.504±0.014	0.490±0.018*
