## Supplementary material for "Carcinogenicity and testicular toxicity of 2-bromopropane in a 26-week inhalation study using the rasH2 mouse model": Table S2

### Sheet: Table S2
			Table S2 Relative organ weights observed in 26-week inhalation exposure study.
						Male					Female
			Exposure concentration (ppm)			0	67	200	600		0	67	200	600
			No. of animals examined			25	25	21	24		23	24	24	19
			Organ (%)
				Thymus		0.163±0.045	0.219±0.263	0.166±0.033	0.163±0.178**		0.231±0.069	0.210±0.049	0.191±0.064	0.271±0.525**
				Adrenals		0.050±0.011	0.050±0.012	0.054±0.011	0.054±0.013		0.074±0.010	0.074±0.013	0.075±0.014	0.074±0.010
				Heart		0.661±0.056	0.650±0.055	0.655±0.042	0.688±0.078		0.680±0.043	0.676±0.054	0.698±0.059	0.694±0.046
				Lungs		0.583±0.043	0.586±0.053	0.619±0.062	0.629±0.049**		0.884±0.730	0.740±0.053	0.770±0.102	0.984±0.854
				Kidneyｓ		2.082±0.160	2.003±0.124	2.073±0.157	2.142±0.107		1.912±0.108	1.920±0.113	1.944±0.091	1.973±0.125
				Liver		4.546±0.199	4.487±0.208	4.531±0.190	4.720±0.233*		4.869±0.284	4.809±0.248	4.969±0.238	5.046±0.249
				Brain		1.714±0.099	1.748±0.148	1.814±0.121*	1.841±0.149**		2.335±0.128	2.323±0.128	2.394±0.106	2.398±0.128
