## Supplementary material for "Carcinogenicity and testicular toxicity of 2-bromopropane in a 26-week inhalation study using the rasH2 mouse model": Table S3

### Sheet: Table S3
			Table S3 All blood-hematologic data observed in 26-week inhalation exposure study.
						Male					Female
			Exposure concentration (ppm)			0	67	200	600		0	67	200	600
			No. of animals examined			25	25	21	24		23	24	24	18
			Hematology
				RBCs (106/μl）		10.78±0.33	10.57±0.92	10.74±0.34	9.98±0.39**		10.58±0.53	10.54±0.37	10.44±0.28	10.18±0.34**
				Hemoglobin (g/dl)		17.1±0.4	16.7±1.3	17.1±0.4	16.6±0.5**		17.0±0.8	16.9±0.7	17.0±0.4	17.0±0.6
				Hematocrit (%)		51.4±1.6	50.7±3.6	51.8±1.4	49.8±1.7**		51.1±2.1	50.8±1.5	50.8±1.4	50.9±1.6
				MCV (fl)		47.7±0.8	48.0±1.5	48.3±0.9*	49.9±1.4**		48.3±0.9	48.2±0.7	48.7±0.7	50.1±0.8**
				MCH (pg)		15.8±0.3	15.8±0.3	16.0±0.3	16.6±0.4**		16.1±0.3	16.1±0.4	16.2±0.2	16.7±0.2**
				MCHC (g/dl)		33.2±0.6	33.0±0.6	33.1±0.6	33.3±0.5		33.3±0.6	33.3±0.9	33.4±0.4	33.4±0.5
				Platelet (103/μl)		1269±91	1268± 97	1224± 47*	1069±97**		1178±140	1179±66	1104±111**	957± 56**
				Reticulocyte (%)		2.3±0.2	3.0±2.6	2.2±0.2	2.2±0.5		2.9±1.4	2.5±0.9	2.6±0.5	2.5±0.5
				WBC (103/μl)		1.38±0.49	1.33±0.39	1.24±0.48	2.13±4.82		1.80±1.04	1.69±0.63	1.51±0.75	1.32±0.55
			Differential WBC (%)
				Neutrophil		25± 8	22±7	20± 8	23± 11		25±18	22±10	25±9	32± 14*
				Lymphocyte		69± 8	70±9	74±9	68± 17		71±18	70±12	71±9	59±13**
				Monocyte		4±4	5±5	3±3	7±10		2±1	5±7	2±1	6±8*
				Eosinophil		2±1	3±2	3±1	3±2		3±2	3±2	2±1	2±1
				Basophil		0±0	0±0	0±0	0±0		0±0	0±0	0±0	0±0
				Other		0±0	0±0	0±1	0±0		0±0	0±0	0±0	0±0
