## Supplementary material for "Carcinogenicity and testicular toxicity of 2-bromopropane in a 26-week inhalation study using the rasH2 mouse model": Table S4

### Sheet: Table S4
			Table S4 All blood-biochemistry data observed in 26-week inhalation exposure study.
						Male					Female
			Exposure concentration (mg/m3)			0	67	200	600		0	67	200	600
			No. of animals examined			25	25	21	24		23	24	23	19
			Biochemistry
				Total protein (g/dl)		5.2±0.2	5.2±0.2	5.1±0.1	5.2±0.2		5.2±0.1	5.3±0.2	5.3±0.2	5.3±0.2*
				Albumin (g/dl)		2.9±0.1	2.9±0.1	2.9±0.1	2.9±0.1		3.0±0.1	3.1±0.1	3.1±0.1	3.1±0.2
				A/G ratio		1.3±0.1	1.3±0.1	1.3±0.1	1.3±0.1		1.4±0.1	1.4±0.1	1.4±0.1	1.4±0.1
				T-Bilirubin (mg/dl)		0.06±0.01	0.05±0.01	0.06±0.01	0.06±0.01		0.05±0.01	0.05±0.01	0.05±0.01	0.06±0.02**
				Glucose (mg/dl)		208±23	206±27	206±26	209±31		175±36	191±24	202±26*	197±44*
				T-Cholesterol (mg/dl)		77± 12	79± 8	73± 9	71±7		62± 11	64±8	64± 7	69± 13
				Triglyceride (mg/dl)		45± 16	49±15	40±14	37±11		35±13	36±10	32±11	37±16
				Phospholipid (mg/dl)		161±22	164±15	152±21	148±15		127±20	132±17	130±13	135±21
				AST (U/l)		54±11	60±16	55±16	65±28		76±18	76±25	78±25	97±52
				ALT (U/l)		20±6	23± 8	19±5	24±12		22±5	22±4	21±5	28±18
				LDH (U/l)		233± 57	226± 50	229±44	258± 52		209±42	215±37	213±40	407±605
				ALP (U/l)		203±20	217±23	216±13	219±28*		324±39	322±46	311±35	309±36
				G-GTP (U/l)		0.2±0.4	0.2±0.3	0.3±0.4	0.3±0.3		0.3±0.3	0.3±0.3	0.3±0.4	0.3±0.4
				CK (U/l)		71±34	60±13	78±44	66±24		86±48	81±34	86±44	157±317
				Ureanitrogen (mg/dl)		26.3±7.2	23.0±3.6	23.4±5.3	22.9±5.8		18.1±3.1	16.3±3.3	18.7±2.9	19.2±6.6
				Sodium (mEq/l)		152±3	151±2	151±1	151±2		152±2	152±2	151±2	152±2
				Potassium (mEq/l)		3.7±0.3	3.6±0.2	3.6±0.2	3.8±0.3		3.3±0.2	3.3±0.2	3.3±0.2	3.4±0.4
				Chloride (mEq/l)		115±4	115±3	117±2	117±5		117±2	117±2	116±2	118±4
				Calcium (mg/dl)		8.5±0.3	8.5±0.2	8.6±0.2	8.6±0.3		8.9±0.2	8.9±0.2	8.9±0.2	8.9±0.3
				Inorganic phosphrus (mg/dl)		5.4±0.7	5.5±0.6	5.3±0.7	5.7±0.7		5.7±0.9	5.4±0.8	5.6±0.9	5.4±0.9
